# Accurate *de novo* identification of biosynthetic gene clusters with GECCO

**DOI:** 10.1101/2021.05.03.442509

**Authors:** Laura M. Carroll, Martin Larralde, Jonas Simon Fleck, Ruby Ponnudurai, Alessio Milanese, Elisa Cappio, Georg Zeller

**Affiliations:** Structural and Computational Biology Unit, EMBL, Heidelberg, Germany; Department of Biology, ETH Zürich, Zürich, Switzerland; Present address: Department of Biosystems Science and Engineering, ETH Zürich, Basel, Switzerland

## Abstract

Biosynthetic gene clusters (BGCs) are enticing targets for (meta)genomic mining efforts, as they may encode novel, specialized metabolites with potential uses in medicine and biotechnology. Here, we describe GECCO (GEne Cluster prediction with COnditional random fields; https://gecco.embl.de), a high-precision, scalable method for identifying novel BGCs in (meta)genomic data using conditional random fields (CRFs). Based on an extensive evaluation of *de novo* BGC prediction, we found GECCO to be more accurate and over 3x faster than a state-of-the-art deep learning approach. When applied to over 12,000 genomes, GECCO identified nearly twice as many BGCs compared to a rule-based approach, while achieving higher accuracy than other machine learning approaches. Introspection of the GECCO CRF revealed that its predictions rely on protein domains with both known and novel associations to secondary metabolism. The method developed here represents a scalable, interpretable machine learning approach, which can identify BGCs *de novo* with high precision.
