## Supplementary Table S2 for "Accurate *de novo* identification of biosynthetic gene clusters with GECCO"

### Sheet: chem_class_map
Supplementary Table S2. antiSMASH (as)-to-MIBiG biosynthetic class mappings from BiG-SLiCE v1.1.0.
antiSMASH Name	Origin	MIBiG Class	BiG-SLiCE Subclass
lassopeptide	as4	RiPP	lassopeptide
nrps	as4	NRP	generic
acyl_amino_acids	as4	Other	acyl_amino_acids
arylpolyene	as4	Other	arylpolyene
cf_fatty_acid	as4	Other	fatty_acid
other	as4	Other	other
otherks	as4	Polyketide	other
ppysks	as4	Polyketide	PpyS-KS
t1pks	as4	Polyketide	T1PKS
t2pks	as4	Polyketide	T2PKS
t3pks	as4	Polyketide	T3PKS
transatpks	as4	Polyketide	transAT-PKS
cf_saccharide	as4	Saccharide	generic
oligosaccharide	as4	Saccharide	oligosaccharide
terpene	as4	Terpene	generic
amglyccycl	as4	Saccharide	amglyccycl
aminocoumarin	as4	Other	aminocoumarin
bacteriocin	as4	RiPP	bacteriocin
blactam	as4	Other	blactam
bottromycin	as4	RiPP	bottromycin
butyrolactone	as4	Other	butyrolactone
cyanobactin	as4	RiPP	cyanobactin
ectoine	as4	Other	ectoine
furan	as4	Other	furan
fused	as4	Other	fused
glycocin	as4	RiPP	glycocin
head_to_tail	as4	RiPP	head_to_tail
hserlactone	as4	Other	hserlactone
indole	as4	Other	indole
ladderane	as4	Other	ladderane
lantipeptide	as4	RiPP	lanthipeptide
LAP	as4	RiPP	LAP
linaridin	as4	RiPP	linaridin
melanin	as4	Other	melanin
microcin	as4	RiPP	microcin
microviridin	as4	RiPP	microviridin
nucleoside	as4	Other	nucleoside
pbde	as4	Other	PBDE
phenazine	as4	Other	phenazine
phosphoglycolipid	as4	Other	phosphoglycolipid
phosphonate	as4	Other	phosphonate
proteusin	as4	RiPP	proteusin
PUFA	as4	Other	PUFA
resorcinol	as4	Other	resorcinol
sactipeptide	as4	RiPP	sactipeptide
siderophore	as4	Other	siderophore
thiopeptide	as4	RiPP	thiopeptide
lassopeptide	as5	RiPP	lassopeptide
NRPS	as5	NRP	generic
NRPS-like	as5	NRP	NRPS-like
thioamide-NRP	as5	NRP	thioamide-NRP
arylpolyene	as5	Other	arylpolyene
fatty_acid	as5	Other	fatty_acid
other	as5	Other	other
resorcinol	as5	Other	resorcinol
hglE-KS	as5	Polyketide	hglE-KS
PKS-like	as5	Polyketide	PKS-like
T1PKS	as5	Polyketide	T1PKS
T2PKS	as5	Polyketide	T2PKS
T3PKS	as5	Polyketide	T3PKS
transAT-PKS	as5	Polyketide	transAT-PKS
transAT-PKS-like	as5	Polyketide	transAT-PKS-like
fungal-RiPP	as5	RiPP	fungal-RiPP
RaS-RiPP	as5	RiPP	RaS-RiPP
oligosaccharide	as5	Saccharide	oligosaccharide
saccharide	as5	Saccharide	generic
terpene	as5	Terpene	terpene
acyl_amino_acids	as5	Other	acyl_amino_acids
amglyccycl	as5	Saccharide	amglyccycl
aminocoumarin	as5	Other	aminocoumarin
bacteriocin	as5	RiPP	bacteriocin
betalactone	as5	Other	betalactone
blactam	as5	Other	blactam
bottromycin	as5	RiPP	bottromycin
butyrolactone	as5	Other	butyrolactone
CDPS	as5	NRP	CDPS
cyanobactin	as5	RiPP	cyanobactin
ectoine	as5	Other	ectoine
furan	as5	Other	furan
fused	as5	Other	fused
glycocin	as5	RiPP	glycocin
halogenated	as5	Other	halogenated
head_to_tail	as5	RiPP	head_to_tail
hserlactone	as5	Other	hserlactone
indole	as5	Other	indole
ladderane	as5	Other	ladderane
lanthipeptide	as5	RiPP	lanthipeptide
LAP	as5	RiPP	LAP
linaridin	as5	RiPP	linaridin
lipolanthine	as5	RiPP	lipolanthine
melanin	as5	Other	melanin
microviridin	as5	RiPP	microviridin
NAGGN	as5	Other	NAGGN
nucleoside	as5	Other	nucleoside
PBDE	as5	Other	PBDE
phenazine	as5	Other	phenazine
phosphoglycolipid	as5	Other	phosphoglycolipid
phosphonate	as5	Other	phosphonate
PpyS-KS	as5	Polyketide	PpyS-KS
proteusin	as5	RiPP	proteusin
PUFA	as5	Other	PUFA
sactipeptide	as5	RiPP	sactipeptide
siderophore	as5	Other	siderophore
TfuA-related	as5	RiPP	TfuA-related
thiopeptide	as5	RiPP	thiopeptide
tropodithietic-acid	as5	Other	tropodithietic-acid
Alkaloid	mibig	Alkaloid	unknown
NRP	mibig	NRP	unknown
Other	mibig	Other	unknown
Polyketide	mibig	Polyketide	unknown
RiPP	mibig	RiPP	unknown
Saccharide	mibig	Saccharide	unknown
Terpene	mibig	Terpene	unknown
alkaloid	plant	Alkaloid	generic
lignan	plant	Other	lignan
plant	plant	Other	other
polyketide	plant	Polyketide	unknown
saccharide	plant	Saccharide	generic
sesterterpene	plant	Terpene	sesterterpene
terpene	plant	Terpene	generic
cyclopeptide	plant	RiPP	generic
